# Pyrumthecina *Infraorder Nov.:* Revisiting the morphological diversity and identifying the phylogenetic home of *Argynnia* within Arcellinida (Tubulinea:Amoebozoa)

**DOI:** 10.1101/2025.08.20.671167

**Authors:** Alfredo L. Porfirio-Sousa, Maria Beatriz Gomes E Souza, Robert E. Jones, Matthew W. Brown, Daniel J. G. Lahr, Alexander K. Tice

## Abstract

Arcellinida is a diverse lineage of testate amoebae within Amoebozoa, whose evolutionary history has been clarified through phylogenomics. These efforts have led to a stable classification of the group into suborders and infraorders. However, several taxa, such as the genus *Argynnia*, remain unplaced due to ambiguous morphology and unresolved positions in single-gene phylogenies. In this study, we explore the diversity of *Argynnia* by presenting new records of species sampled across Brazil. To address its longstanding taxonomic uncertainty, we performed a phylogenomic analysis incorporating transcriptomic data from the Protist 10,000 Genomes isolate P10K-MW-000941 (P10K941). Through single-gene phylogenies, this isolate was shown to be closely related to *Argynnia*, which previously lacked genomic-level data. Here, we further confirm this relationship and present a 227-gene phylogenomic reconstruction that identifies the placement of P10K941 within Arcellinida, thereby resolving the phylogenetic placement of *Argynnia*. We obtained a curated, contaminant-free phylogenomic dataset for Arcellinida, including the P10K941, through the PhyloFisher workflow. Our analysis recovers P10K941 as a well-supported long-branch, sister to the infraorder Longithecina. Given this phylogenomic placement, along with *Argynnia*’s characteristic morphology and the consistent results of single-marker analyses placing it outside existing infraorders, we propose the Pyrumthecina infraorder *novum* and the family Argynniidae family *novum* to accommodate the P10K941 isolate and all *Argynnia* species. These findings resolve the phylogenetic position of *Argynnia* and allow for interpreting shell evolution and deep diversification patterns within Arcellinida. The recognition of Pyrumthecina also highlights the likely existence of deeply branching lineages among arcellinid taxa currently classified as *incertae sedis*.
