## Supplementary Table 1 for "Pyrumthecina *Infraorder Nov.:* Revisiting the morphological diversity and identifying the phylogenetic home of *Argynnia* within Arcellinida (Tubulinea:Amoebozoa)"

### Sheet: Supplementary_Table_1
Supplementary table 1. Summary of Argynnia record.
Argynnia species reported in the present study from Brazil, including shell length, sampling site, coordinates, biome, and type of sampled material corresponding to each specimen shown in Figure 1.
Taxon	Specimen cicture	Shell length	Sampling site	Sampling site cooredinates	Biome	Sampled material
Argynnia dentistoma (Penard, 1890)	Figure 1 A	130µ	Sinop, Mato Grosso State (midwest Brazil)	11°71'78.51"S 55°69'82.44"O	Amazon (Tropical and Subtropical Moist Forests)	Moss and aquatic plant rhizosphere
Argynnia dentistoma (Penard, 1890)	Figure 1 B	130µ	Sinop, Mato Grosso State (midwest Brazil)	11°71'78.51"S 55°69'82.44"O	Amazon (Tropical and Subtropical Moist Forests)	Moss and aquatic plant rhizosphere
Argynnia dentistoma (Penard, 1890)	Figure 1 C	90µ	Brasília National Park, Federal District (midwest Brazil)	15°42'50.23"S 48° 0'45.03"O	Cerrado biome or Brazilian savanna	Moss and aquatic plant rhizosphere
Argynnia dentistoma var. lacustris Wailes, 1912	Figure 1 D	100µ	Tapajós National Forest, Belterra, Pará State (North of Brazil)	2°83'21.28"S 55° 01'23.02"O	Amazon (Tropical and Subtropical Moist Forests)	Leaf litter
Argynnia oblonga (Gauthier-Lièvre, 1953)	Figure 1 E	100µ	Matutu Valley, Aiuroca, Minas Gerais State (Southeast of Brazil)	22°09'67.66"S 44° 65'40.48"O	Atlantic Forest (Tropical and Subtropical Moist Forests)	Moss and aquatic plant rhizosphere
Argynnia repanda (Jung, 1942)	Figure 1 F	100µ	Florianópolis, Santa Catarina State (South of Brazil)	27°82'95.49"S 48° 56'03.66"O	Atlantic Forest (Tropical and Subtropical Moist Forests)	Moss and aquatic plant rhizosphere
Argynnia gertrudeana (Jung, 1942)	Figure 1 G	196µ	Cunha, São Paulo State (Southeast of Brazil)	23°20'93.75"S 45° 03'80.30"O	Atlantic Forest (Tropical and Subtropical Moist Forests)	Moss and aquatic plant rhizosphere
Argynnia spicata (Wailes, 1913)	Figure 1 H	139µ	Adolfo Ducke Forest Reserve, Manaus, Amazonas State (North of Brazil)	2°55'51.5"S 59°58'29.8"O	Atlantic Forest (Tropical and Subtropical Moist Forests)	Moss and aquatic plant rhizosphere
Argynnia kundulungui (Van Oye, 1959)	Figure 1 I	80µ	Parque Natural Municipal Dunas da Lagoa da Conceição, Florianópolis, Santa Catarina State (South of Brazil)	27°63'49.12"S 48° 46'74.27"O	Atlantic Forest (Tropical and Subtropical Moist Forests)	Leaf litter
Argynnia caudata (Leidy, 1879)	Figure 1 J	86µ	Adolfo Ducke Forest Reserve, Manaus, Amazonas State (North of Brazil)	2°55'51.5"S 59°58'29.8"O	Amazon (Tropical and Subtropical Moist Forests)	Moss and aquatic plant rhizosphere
